# Benchmarking Single-Cell RNA Sequencing Protocols for Cell Atlas Projects

**DOI:** 10.1101/630087

**Authors:** Elisabetta Mereu, Atefeh Lafzi, Catia Moutinho, Christoph Ziegenhain, Davis J. MacCarthy, Adrian Alvarez, Eduard Batlle, Sagar, Dominic Grün, Julia K. Lau, Stéphane C. Boutet, Chad Sanada, Aik Ooi, Robert C. Jones, Kelly Kaihara, Chris Brampton, Yasha Talaga, Yohei Sasagawa, Kaori Tanaka, Tetsutaro Hayashi, Itoshi Nikaido, Cornelius Fischer, Sascha Sauer, Timo Trefzer, Christian Conrad, Xian Adiconis, Lan T. Nguyen, Aviv Regev, Joshua Z. Levin, Swati Parekh, Aleksandar Janjic, Lucas E. Wange, Johannes W. Bagnoli, Wolfgang Enard, Marta Gut, Rickard Sandberg, Ivo Gut, Oliver Stegle, Holger Heyn

## Abstract

Single-cell RNA sequencing (scRNA-seq) is the leading technique for charting the molecular properties of individual cells. The latest methods are scalable to thousands of cells, enabling in-depth characterization of sample composition without prior knowledge. However, there are important differences between scRNA-seq techniques, and it remains unclear which are the most suitable protocols for drawing cell atlases of tissues, organs and organisms. We have generated benchmark datasets to systematically evaluate techniques in terms of their power to comprehensively describe cell types and states. We performed a multi-center study comparing 13 commonly used single-cell and single-nucleus RNA-seq protocols using a highly heterogeneous reference sample resource. Comparative and integrative analysis at cell type and state level revealed marked differences in protocol performance, highlighting a series of key features for cell atlas projects. These should be considered when defining guidelines and standards for international consortia, such as the Human Cell Atlas project.

---

Single-cell genomics provides an unprecedented view of the cellular makeup of complex and dynamic systems. Single-cell transcriptomics approaches in particular have led the technological advances that allow unbiased charting of cell phenotypes^1^. The latest improvements in single-cell RNA sequencing (scRNA-seq) allow these technologies to scale to thousands of cells per experiment, providing comprehensive profiling of cellular composition^2,3^. This has led to the identification of novel cell types and the fine-grained description of cell plasticity in dynamic systems, such as development^4,5^. The latest large-scale efforts are attempting to produce cellular maps of entire cell lineages, organs and organism^6,7^, with probably the most notable effort being the initiation of the Human Cell Atlas (HCA) project^8^. To comprehensively chart the cellular composition of the human body, the HCA project conducts phenotyping at the single-cell level. It will advance our understanding of tissue function and serve as a reference to pinpoint variation in healthy and disease contexts. In addition to methods that capture the spatial organization of tissues^9,10^, the main approach to create a first draft human cell atlas is scRNA-seq-based transcriptome analysis of dissociated cells, in which tissues are disaggregated and individual cells are captured by cell sorting or using microfluidic systems^1^. In sequential processing steps, the RNA is reverse transcribed to cDNA, amplified and processed to sequencing-ready libraries. Continuous technological development has improved the scale, accuracy and sensitivity of the initial scRNA-seq methods, and now allows us to create tailored experimental designs by selecting from a plethora of different scRNA-seq protocols. However, there are marked differences between these methods, and it is still not clear which are the best protocols for drawing a cell atlas.

Experience from other large-scale consortium efforts has shown that neglecting benchmarking, standardization and quality control at the beginning can lead to major problems later on in the project, when investigators are attempting to exploit the results^11^. The overall success of any project depends critically on bringing the work of different consortium partners up to a high common standard. Thus, before launching into large-scale data collection efforts for the HCA and similar projects, it is important to conduct a comprehensive comparison of available single-cell profiling techniques.

In this paper, to extend current efforts to compare the molecule capture efficiency of scRNA-seq methods^12,13^, we have systematically evaluated the power of these techniques to describe tissue complexity, and their suitability for building a cell atlas. We performed a multi-center benchmarking study to compare the most common scRNA-seq protocols using a unified reference sample resource. By analyzing human peripheral blood and mouse colon tissue, we have covered a broad range of cell types and states, in order to represent common scenarios in cell atlas projects. We have also added spike-in cell lines to allow us to assess sample composition, and have combined different species to pool samples into a single reference. We performed a comprehensive comparative analysis of 13 different scRNA-seq protocols, representing the most commonly used methods. We applied a wide range of different quality control metrics to evaluate datasets from different perspectives, and to test their suitability for producing a reproducible, integrative and predictive reference cell atlas.
