## Supplementary Table 2 for "Benchmarking Single-Cell RNA Sequencing Protocols for Cell Atlas Projects"

### Sheet: PBMC_HEK293T_HCA_Human_markers
Table S2: List of the Top-100 PBMC population markers.
B-cell	CD14+ Monocyte	CD4+ T-cell	CD8+ T-cell	Dendritic cell	FCGR3A+ Monocyte	HEK293T cell	Megakaryocyte	NK cell
AFF3	S100A8	INPP4B	CCL5	FCER1A	LST1	ADGRL3	CMTM5	GNLY
AC096579.15	S100A9	LEF1	GNLY	HLA-DQB1	TCF7L2	RP5-1024N4.2	PDZK1IP1	NKG7
BANK1	AC109326.1	CAMK4	NKG7	CLEC10A	SAT1	RP11-665G4.1	SDPR	GZMB
RALGPS2	S100A12	SERINC5	KLRB1	NAPSB	AIF1	SLIT2	AC147651.3	KLRD1
IGHM	TYROBP	PRKCA	A2M	HLA-DQA2	MS4A6E	CKB	PPBP	KLRF1
ARHGAP24	TEX14	TSHZ2	IL32	CD1C	LYN	BEX3	ACRBP	CCL4
IGLC2	FCN1	BCL11B	GZMA	FLT3	FCER1G	POLDIP3	GP9	SPON2
OSBPL10	CST3	MAML2	GZMH	XXbac-BPG181M17.5	COTL1	HSPA1A	PTCRA	PRF1
CD74	VCAN	IL7R	TGFBR3	HLA-DQA1	FCGR3A	SNRPD1	HBG1	CST7
IGLC3	PLXDC2	NELL2	KLRD1	HLA-DRB6	SLC8A1	HES4	TREML1	FGFBP2
EBF1	FTL	ITK	CST7	PLD4	MTSS1	XIST	SMIM5	GZMA
RP11-358M11.2	S100A6	LTB	PZP	LGALS2	FTL	TXN	PF4	KLRB1
ADAM28	LGALS1	TCF7	AC015849.2	HLA-DPA1	TBXAS1	H2AFZ	PTGS1	TGFBR3
BCL11A	AC007192.4	PDE3B	KLRC4-KLRK1	HLA-DRB1	LINC01272	HSP90AA1	PF4V1	CD247
PAX5	LST1	MLLT3	TRGC2	CSF2RA.1	AC007192.4	ENO1	ABO	CCL5
GNG7	FOS	ANK3	SAMD3	HLA-DMB	IFITM3	NEBL	SELP	PTPN12
FCRL1	CTSS	RCAN3	PPP2R5C	CIITA	CST3	HIST1H4C	RGS18	RAP1GAP2
BACH2	CLEC7A	BCL2	SYNE2	HLA-DPB1	WARS	BOLA2B	TAL1	MCTP2
MEF2C	IL1B	RP11-5N23.2	MYBL1	HLA-DRB5	PECAM1	UCHL1	HIST1H2AE	AC015849.2
HLA-DRA	PSAP	THEMIS	HCST	CD86	PSAP	EIF5A	SEPT5	CLIC3
FCHSD2	AIF1	PLCL1	CTSW	RTN1	HCK	MT-RNR1	VSIG2	HOPX
TPD52	ANXA1	NDFIP1	AC092580.4	HLA-DRA	TYROBP	HELLS	HIST1H3A	IFITM2
MS4A1	LYZ	FYB1	CCL4	CMAHP	CLEC7A	UQCRH	LYL1	CTSW
PLCG2	RBM47	PCED1B	SYNE1	UPK3A	STXBP2	HSPE1	GNG11	C1orf21
CD79A	FCER1G	TXK	TRDC	AMICA1	CTSS	RANBP1	PTGIR	AOAH
STRBP	GPX1	LEPROTL1	CD3D	CST3	LYST	SOX4	PPP1R14A	AC007464.1
SIPA1L3	S100A11	RPL21	PPP2R2B	NEGR1	RNF144B	C14orf156	CLEC1B	NCALD
FAM129C	DMXL2	DOCK10	PIP4K2A	CD74	ZEB2	TIMM13	HIST1H3H	KLRC4-KLRK1
PRKCE	LGALS2	NOG	HLA-C	SLC8A1	DOCK5	CUBN	TMEM40	GZMH
HLA-DPB1	MNDA	AC005062.3	FGFBP2	LST1	NAMPT	HSPA1B	NRGN	GPR141
CD79B	NFKBIA	FOXP1	B2M	CLIC2	S100A11	SRM	SPARC	SAMD3
TNFRSF13C	NAMPT	AC092155.1	HOPX	P2RY13	FAM49A	TPI1	SH3BGRL2	CD7
IGLL5	NEAT1	TRAC	PRKCH	RGS1	C5AR1	RAN	CLCN7	PPP2R2B
TCL1A	SAT1	RPS6	TRGC1	LY86	NEAT1	COX7B	FSTL4	PYHIN1
PLEKHG1	CXCL8	SARAF	HLA-B	ITGAX	CFD	STMN1	TSPAN33	KLRC1
HLA-DQA1	CSF3R	RP11-493L12.2	IFITM2	SEMA4A	CPPED1	TCEAL9	HIST1H2BG	ADGRG5
PRKCB	S100A4	TGFBR2	PRF1	HLA-DPB2	RIN3	ENAH	ZNF69	TRDC
HVCN1	WDR74	FAM102A	FCRL6	GAS7	CDKN1C	RP11-295G20.2	MMD	IL2RB
MTSS1	PLAUR	MGAT4A	S100A4	CTSZ	ADRBK2	NME1	MAP3K7CL	AE000661.37
COL19A1	C10orf11	RP11-622O11.2	TMSB4X	MS4A4E	SPI1	NDUFB10	LILRB4	LINC00299
CDK14	CSTA	CSGALNACT1	MALAT1	FCER1G	TNFRSF1B	GAL	RAB37	FCGR3A
IGHD	AP1S2	RPS12	NCALD	HDAC9	IRAK3	LRP1B	FIZ1	SH2D1B
ZCCHC7	RP11-591N1.1	RPS25	GZMM	IL1B	PILRA	UQCRQ	HIST1H2AC	RP11-277P12.6
SEL1L3	CD14	RPS27	MYO1F	ENHO	SERPINA1	MID1	FAM198B	FCRL6
ITPR1	SRGN	TRBC2	CBLB	KCNK6	ADGRE2	NME1-NME2	RP5-1132H15.1	B2M
BLK	MS4A6A	RPL34	HLA-A	LYZ	LYPD2	SNRPE	RP11-144G7.2	XCL2
ADAM19	GABARAP	ARHGAP15	PYHIN1	IL18	CSF1R	ATPIF1	WBP2	ADGRG1
KHDRBS2	HCK	RP11-761N21.2	RAP1GAP2	RP11-231C14.9	S100Z	SLC25A5	TMEM106A	AKR1C3
ADK	SLC8A1	TNFAIP8	STAT4	CPVL	ITGAX	TUBB	NAIP	NCR1
WDFY4	FOSB	RPS29	CD247	ETV6	MYOF	YWHAE	SLC40A1	TYROBP
C16orf74	CTD-3252C9.4	CD3D	PARP8	RNASE6	CD86	SNRPB	SEPT5	PIP4K2A
IL4R	RP11-779O18.3	CD3E	RUNX3	C1orf162	LRRC25	TIMM8B	PRKAR2B	FCER1G
SWAP70	KLF4	CTD-2287O16.1	DUSP2	SPI1	LILRB2	PRKG1	AC040160.13	CX3CR1
SETBP1	CTA-384D8.28	CD3G	RP11-36B6.2	PHACTR1	RP11-221J22.1	PARD3	TSC22D1	PDGFD
36951	CTSB	GAS5	GZMB	COTL1	GPBAR1	COX17	EXOC5	TMSB4X
AUTS2	TSPO	ZNF331	SKAP1	ADAM28	RP11-362F19.1	CKS2	RAC2	SRGN
LYN	PID1	RP11-543P15.1	IQGAP2	C10orf11	SIGLEC10	NFIA	PADI4	IGFBP7
MGAT5	VMP1	CCND3	SLFN12L	PLXDC2	AC104809.4	ROMO1	HIST1H2BJ	SYTL3
HLA-DPA1	AC007879.5	TESPA1	APOBEC3G	SH2B3	POU2F2	POLR2F	RASSF4	PLAC8
CD37	ARHGAP26	MAL	KLRG1	AC007192.4	S100A4	SNRPG	SAMD9	STAT4
UVRAG	ZFP36	CD6	CD2	PON2	SCHLAP1	CDKN2A	SPNS3	GNG2
HDAC9	GAB2	RPL9	ITGAL	IGSF6	RP1-93H18.7	ARHGAP4	CPEB2	HCST
CTD-2215E18.1	COTL1	RPL3	CD8A	RAB11FIP1	RP11-186B7.4	POLR2L	CTD-3214H19.4	PRKCH
KIAA0226L	CD36	RPS3A	CD3G	CD33	KYNU	PTTG1	HSDL1	TTC38
STAP1	ZEB2	CCR7	RP11-219B17.1	PTPRE	FGD2	CTD-2116N17.1	RNF125	CTB-91J4.1
NCOA3	HLA-DRA	ICOS	AE000661.37	LSP1	SLC11A1	SERBP1	PAN3	SYNE1
CAMK1D	SCHLAP1	ETS1	CD52	RP11-231C14.7	ADGRE1	NAA38	TMC8	CD38
COBLL1	CEBPD	RPS27A	SYTL2	DOCK5	FGR	PIN4	SNN	TOX
CD22	PTPRE	C12orf79	PITPNC1	GPAT3	LILRB1	PDCD5	RP11-348J24.2	LINGO2
RP11-659G9.3	STXBP2	RPL31	ATP2B4	AIF1	DMXL2	SNRPF	PARP10	MALAT1
RP11-693J15.4	GRN	RPS15A	PFN1	GNA15	NFKBIZ	PLS3	BCAS4	MYBL1
HLA-DRB1	RGS2	RPL13	MCTP2	GRN	LILRA5	NDUFA1	SLFN5	PPP2R5C
HLA-DQB1	CD83	AL162151.1	LYAR	SPECC1	STX11	CH507-528H12.1	BRF1	HLA-B
CPED1	RP11-142G7.1	RPS13	ATXN1	RILPL2	HLA-DPA1	SOX9-AS1	TRAM2	RUNX3
VPREB3	TBXAS1	SCML4	FYN	NRROS	PYCARD	CCT3	STOM	LAIR2
PLEKHA2	DUSP1	PITPNC1	PPP1R16B	FGD2	PLXDC2	CTD-2515O10.6	MAML2	GZMM
FCRL2	CFD	TPT1	TOX	LGALS9	FCN1	UBE2SP1	ARHGAP30	CD300A
CNR2	NPC2	RPL32	CORO1B	WDFY4	BCL2A1	ARMC7	AIF1	PFN1
TMEM156	CPVL	C14orf64	GNG2	LGALS1	CD83	NDUFS6	MBNL1	OSBPL5
FGD2	NFKBIZ	RPL13P12	RABGAP1L	RAB31	MAFB	CYCS	ZSCAN18	NCR3
AC079767.4	KLF6	CYTH1	KLRF1	MAML3	NPC2	MT-RNR2	IKBKE	SKAP1
JCHAIN	DPYD	RP11-864N7.2	MYL12A	RP11-266K4.15	UTRN	STRA13	RTN2	ITGAL
SP140	KYNU	RPL7	RARRES3	KLF4	C9orf72	PRDX4	ODC1	IQGAP2
BLNK	GAS7	RPS14	CALM1	PAK1	S100A6	HSPD1	TPCN2	MYO1F
KMO	IRAK3	SKAP1	PTPRC	HLA-DQB2	VMP1	ID3	SLC25A40	EPDR1
P2RX5-TAX1BP3	ADAMTSL4-AS1	RPL7P23p	SPON2	HIP1	PRAM1	YBX1	ZNF675	CARD11
IRF8	SPI1	RPS20	CD3E	VIM	NAAA	PSMA4	FAM110A	ZEB2
BTLA	VIM	EEF1A1P5	SYTL3	MOB3A	CLEC12A	SOD1	CLU	MYOM2
FCER2	MCTP1	RPS26	PLCB1	AFF3	ARRB1	PTCD1	SSX2IP	BNC2
FCRL3	S100A10	RPL13A	TRG-AS1	TYROBP	SAMSN1	ERH	DPEP2	ITGB2
CD52	NLRP3	RPS26P31	CARD11	S100A10	HLA-DRA	USMG5	TMSB4X	HLA-C
CH17-84K15.2	RNF130	RP4-706A16.3	NFATC2	ADAM8	FAM110A	PARP1	KCTD7	CMC1
ST6GAL1	PYCARD	EEF1B2	CNOT6L	ENTPD1	RAP1GAP2	DTNA	BCL2L14	FAM49B
CAMK2D	SNORD3B-2	RPL10A	TGFB1	BID	FRY	RP11-244M2.1		GFOD1
TRAK1	QKI	RP11-592N21.1	LCK	AP1S2	ACTB	MRPL12		PITPNC1
CTD-2509G16.5	BRI3	RPL11	ARL4C	CAPG	SLC7A7	GSTP1		PRR5L
SNX29	ACSL1	RPLP2	AKNA	CSTA	MCTP1	TAF5		CBLB
RAB30	HLA-DRB1	STEAP1B	KLF12	MEF2C	CDH23	COX6A1		CYBA
PPP3CA	CPPED1	RPL17-C18orf32	FAM129A	ATP8B4	FGL2	SDK1		NCAM1
CIITA	TKT	EEF1G	CD8B	ACTB	C19orf38	MORF4L2		VAV3

### Sheet: Colon_Mouse_markers
Transit Amplifying	Enterocytes 1	Enteroendocrine	Enterocytes progenitor	Immune cells	Stem cells	Enterocytes 2	Fibroblasts	Secretory cells
mt-Cytb	Saa1	Pyy	Tgm3	Jchain	Hist1h2ap	Car1	Col3a1	Mptx1
RP23-8J15.5	Car4	Chgb	Prdx6	Cd74	Gpx2	RP23-465K20.5	Dcn	Spink4
mt-Nd1	Tgm3	Insl5	Ano1	Apoe	Top2a	Cyp2c55	Sparc	Muc2
mt-Atp8	Slc26a3	Chga	Ckmt1	Lyz2	Clca3b	Hmgcs2	Gsn	Reg4
mt-Nd4l	Sprr2a2	Kcnb2	Fxyd4	Iglc1	Ptma	Emp1	Igfbp7	Fcgbp
mt-Nd2	Prdx6	Gcg	Gsdmc4	H2-Eb1	RP23-81C12.1	S100g	Fabp4	Agr2
RP23-8J15.3	Sprr2a1	Pcsk1n	Lgals4	H2-Aa	Kcnq1	Fabp2	Plac9a	Tff3
RP23-8J15.4	Sprr2a3	Ptprn2	Lypd8	H2-Ab1	Rps19-ps2	Ceacam2	Col1a1	Clca1
RP23-8J15.2	Lypd8	Piezo2	Tnni1	Ccl5	Sema5a	Higd1a	Col1a2	Sval1
RP23-407K8.3	Slc15a1	Resp18	Krt8	Cd52	Rps19	Guca2a	Plac9b	Ccl6
Plcxd3	Aqp8	Tph1	Krt19	Tmsb4x	Mcc	Irf7	Ifitm3	Retnlb
RP23-8J15.1	Atp12a	Cacna1a	Sycn	Fcer1g	Rpl12	Reg3b	Ebf1	Ang4
mt-Nd6	Plac8	Rimbp2	Selenbp1	Mir142hg	Rpl32	Tmigd1	Clec3b	Hepacam2
B3glct	Ceacam20	Nrxn1	St3gal4	Pf4	Rps18	Mgat4c	Acta2	Kcnma1
Cftr	Cyp2d34	Negr1	S100a6	Iglc2	Hmgb2	Papss2	Ifi27l2a	RP23-207P16.1
mt-Nd5	Mxd1	Cpe	Lgals3	C1qa	Fut9	Cyp2c65	Fn1	AC141883.1
Dgkb	Ggh	Adcy2	Trpm6	C1qb	Stmn1	Ugdh	Postn	Ramp1
Gsdmc2	Pmp22	Cadps	Muc3	C1qc	Htr4	Ceacam1	Celf2	RP23-37G19.2
Gsdmc3	Crip1	Rgs7	Slc6a14	Tyrobp	Rps2	Fam162a	Dpt	Klk1
2003-03-01	Ifit1bl1	Cerkl	Il18	Ccl8	Rps8	Slc35d1	Ltbp4	Clps
Gsdmc4	Slc26a2	Pappa2	Cyp2c68	Srgn	C230088H06Rik	Maoa	Serping1	Hsd11b2
Mir99ahg	Muc3	Ctnna2	Car2	Rbpj	Rpl35	Mettl7b	Pcdh7	Galnt7
Grm7	AC164564.3	Cacna2d1	AC164564.3	Arhgap15	Rpl27a	Ugt1a10	Gpx3	Tnfaip8
RP23-407K8.4	Slc20a1	Kcnmb2	Hao2	Dennd4a	Rpl14	Prom1	Plpp3	Qsox1
Casq2	Slc6a8	St18	Dmbt1	Zeb2	Rps28	Slc8a1	Ly6c1	St3gal6
mt-Nd3	B4galt1	Runx1t1	Mgat4a	Dock10	RP23-328D16.1	B4galnt2	Fstl1	Slc12a2
Iqcb1	St3gal4	Snap25	Gsdmc3	B2m	Rps17	AC164564.3	Serpinh1	Oit1
Nkain2	Ly6g	Map1b	Crip1	Pid1	Rpl28	Krt20	Dlc1	Creb3l1
Cadm2	Rdh16	Cplx2	Muc13	Ptprc	Rps12	H2-Q2	Bgn	Gmds
Gsdmcl2	Sectm1b	Scn3a	Phgr1	Pitpnc1	Rpsa	RP23-329L9.1	Igfbp6	Selm
Asxl3	Cdhr5	Olfr78	Dgkh	Mrc1	Rpl36	Mpst	Cald1	Galnt10
Prkch	Tspan1	Slc38a11	Cox6c	F13a1	Rps20	RP23-424C4.5	Col4a1	Tspan13
Aqp4	Fxyd4	Map2	Gsdmc2	Laptm5	Rpl35a	Sult1d1	Cxcl12	Atoh1
RP24-541L1.2	Ckmt1	Ptprt	Nlrp4e	Lst1	Rpl26	Atp2b1	Fbn1	Nov
Trim30c	Krt20	Gadd45g	Selenbp2	Rac2	Rplp2	Myo15b	Mgp	Txndc5
Zan	Phgr1	Insm1	Ndufa6	Dock2	Lrig1	Abcb1a	Myl9	AC136513.6
RP24-97H23.8	Trpm6	Etv1	Ggh	Coro1a	Rpl37	Ces2a	Col6a2	Spdef
RP24-88J19.1	Slc37a2	Dlgap2	Wfdc2	Dnase1l3	Arid5b	Pparg	Col6a1	Pdxdc1
Slc6a14	Clic5	Stxbp5l	Gsdmcl2	Inpp5d	Slc12a2	Ces2c	Lum	Airn
Hao2	Myo15b	Cacnb2	Mgst3	Aif1	Ccdc34	Hsd3b3	Mfap5	Fut8
RP23-384A11.3	Myh14	Nkx2-2	Plac8	Pim1	Cenpp	Apol10a	Igfbp4	Sidt1
Rn18s-rs5	Tcf7l2	Spock1	Cox7a2	Klrd1	Gstm1	Fth1	Slit3	Atp2c2
Ncam2	RP24-121C9.3	Agtr1a	RP23-101F14.3	Fxyd5	Smoc2	Phgr1	Ogn	Plpp1
Slc5a8	Mgat4a	Vwa5b2	Abat	H2-DMa	Kcne3	Gcnt3	C3	Cd24a
Gm10837	Muc13	Nxph1	Eno3	Mef2c	Ube2c	Ethe1	Adamdec1	Tox
Cdh18	Endod1	Rfx6	Cldn8	Mzb1	Ephb2	Aldh1a1	Tnxb	Igf2r
Dlgap1	Neat1	Dnah9	Slc40a1	Ms4a7	Pclaf	Ces2e	Timp2	Ern2
mt-Co2	Ano1	Scg5	Ms4a8a	Trbc2	RP23-198B21.4	Slc10a2	Rora	Guca2b
Gk	Rhoc	Pclo	Tmprss2	Cd53	Nxpe2	Rfk	Rbms3	Sytl2
Wfdc2	Lgals3	Fam183b	Cd9	Ptpn22	Dnah8	Prkg2	Tpm2	Ly6e
Spag16	Akap13	Nbea	Pdzk1ip1	Itk	Kif11	Sptssb	Eln	Cracr2a
Mecom	Abcb1a	Fev	Tcf7l2	Csf1r	Kcnn4	Slc17a4	Crip2	Smim6
Zfp618	Nr3c2	Gfra3	Mrps6	Cd7	Mki67	mt-Co1	Igfbp5	Serinc3
RP24-72E12.4	Ms4a8a	Celf3	Slc16a1	Dab2	Rpl13a	Lgals3	Col14a1	Fam13a
Laptm4a	Ly6a	Rab3c	Prss32	Gimap6	Tmpo	Mep1a	Cd36	Foxa3
Efna5	Selenbp1	Scgn	Mboat1	Lcp1	Cdca3	Cdhr5	Lama2	Sypl
Sema4g	Nlrp9b	Isl1	Uqcr10	Arhgap45	Ncl	Abca12	Fbln1	Sec61b
Car2	Cdh1	Aplp1	Slc6a8	Cd3g	Kif15	Sprr2a1	Ecm1	Nupr1
Ttll6	Krt8	Gnao1	Cela1	Nkg7	Kif23	Nr1h4	RP24-243J4.5	Plcb1
AC104896.2	Lgals4	Bex2	Slc26a2	Ikzf1	Rpl23	Sdcbp2	Ptrf	Cbfa2t3
Slc28a2	Spint2	Fabp5	Rdh16	Trps1	RP23-169M24.1	Car12	Pcolce	Golph3l
Kpnb1	S100a6	Prune2	Cox8a	Iglv1	Zbtb38	Sprr2a2	Gpc6	P4hb
Tshz2	Ceacam2	Nfasc	S100a14	Ccl9	Clca3a2	Akr1c19	Heg1	RP24-225E14.3
Scd2	Epcam	Myt1	Pigr	Ly86	Rpl11	Sprr2a3	Lgals1	Snhg18
Afm	Actb	Hmgn3	Aldh2	Fli1	Rpl37a	Pcsk5	Col5a2	St6gal1
Fam171a1	Sycn	RP23-393F10.3	Cox7c	H2-DMb1	Rpl36a	Zfp697	Ifitm1	Galnt12
Sorcs1	Mgam2-ps	Elavl2	Gk	Ighm	Rps3	Acsf2	Vim	Arhgef38
Lrfn5	Btg1	Ptprn	Scd2	Fam105a	Rad51b	Mal	Sdk1	Kdelr2
Htr4	Tmem45b	Baiap3	Tspan1	Cd69	Znrf3	Ces1g	S100a11	Gpx2
mt-Atp6	Tgoln1	Tm4sf4	Gfpt1	RP23-1K14.1	Rps24	RP23-8J15.1	Ccdc80	Ttr
	Stom	RP24-478I4.1	Sema4g	Plek	Diaph3	Fmo5	Abi3bp	Ptprn2
	RP23-101F14.3	RP23-207H18.3	Lgr4	Emp3	Rpl38	Cpn1	Tppp3	Rap1gap
	Dmbt1	Pax6	Epcam	Emb	Kank1	Slc51a	Col4a2	Arf4
	Pls1	Kcnk3	Cnnm4	Rgs1	Snrpg	Fa2h	Prkcdbp	Kit
	Eno3	Mreg	Hoxb13	Ikzf3	Rps26	RP23-407K8.3	Tgfbr3	Bcas1
	Guca2a	Scg2	Smpdl3a	Spi1	Gm3511	Slc30a10	Col6a3	Atp6ap2
	Tnni1	Peg3	Pof1b	Rgs10	Nusap1	Isx	Pid1	Asph
	Upp1	Stk32a	Nr3c2	Cd3d	RP23-460F17.1	Ces1f	Zeb2	Ica1
	Pkm	RP23-341C5.3	RP23-136K12.6	Iglc3	Rps11	Hkdc1	Ly6a	Ndrg1
	Ezr	Cryba2	Slc4a4	Myo1f	Mecr	AC122882.1	Rbpms	Rpn1
	Prss30	Gng4	RP23-410L16.4	Selplg	Hist1h2ao	Mgll	Spon2	Rrbp1
	Slc40a1	Gck	Maoa	Mndal	B4galnt3	Tmem252	Pdzrn3	Tpd52
	H2-K1	Mrln	Uqcrq	Ly6d	RP23-60A13.2	Prap1	Cav1	Ntan1
	Misp	Jph4	AC084109.5	Fam65b	RP24-228M19.1	RP23-200M5.6	Ptprm	Rps18
	Krt19	Lrp11	Sh3d21	Pip4k2a	Gas5	Chn2	Tenm3	Gne
	Prss32	RP23-182N12.1	Frrs1	RP24-315D19.2	Rps15a	Osr2	Aebp1	Stard10
	Iqgap2	Abcc8	Smim24	Prex1	RP23-235E15.1	Gpt	Flt1	Pdia6
	Cnnm4	Rgs8	Atp5g3	Cybb	Rps10	Slc9a2	Aspn	Rpl41
	Slc9a2	Nefl	Pkm	Fcgr2b	Rps9	mt-Rnr2	Cst3	Rpl12
	Lmo7	Unc80	Tgoln1	Trbc1	Gm10269	Espn	Mustn1	Hgfac
	Klf4	RP23-440B15.1	Cyp2d34	Arhgdib	Cdca8	Ccdc71l	RP23-278C10.11	Pdia5
	Cdhr2	Sez6l2	Il1rn	Rhoh	Hmgn1	Cdhr2	Plac9c	RP23-194H4.2
	Txnip	Riiad1	Slc5a8	Stab1	Sorbs2	Areg	Cd248	Rep15
	Atp1a1	Cldn14	Slc37a2	Fcgr3	Rpl39	mt-Rnr1	Bmp4	Scamp1
	Cdkn1a	Igsf21	Atp5k	Runx3	RP23-30H7.2	Clec2e	Nid1	Rassf6
	Cs	Kcnj6	Trpv3	Cd48	Lockd	Cyp3a13	Lhfp	Slc4a7
	Hist1h1c	Kif5c	S100a16	Adgre1	RP24-417N21.2	Prss30	Rbms1	Tceal9
	RP24-152F23.4	Fam105a	Unc119	Pik3cd	Rpl6	Acox1	Gng11	Pawr
	Phlpp2	Rapgef4	Cox6a1	Oprm1	Tubb5	Lypd8	Meg3	Rpl32
	Nos1ap	Syt13	Fth1	Ccr2	Cenpv	Chp1	Ncam1	Stk39
